# TFE3 fusion proteins drive oxidative metabolism, ferroptosis resistance and general RNA synthesis in translocation renal cell carcinoma

**DOI:** 10.1101/2024.10.24.620047

**Authors:** Alexandra Helleux, Guillaume Davidson, Antonin Lallement, Fatima Al Hourani, Alexandre Haller, Isabelle Michel, Anas Fadloun, Christelle Thibault-Carpentier, Xiaoping Su, Véronique Lindner, Thibaut Tricard, Hervé Lang, Nizar M. Tannir, Irwin Davidson, Gabriel G. Malouf

## Abstract

The oncogenic mechanisms by which TFE3 fusion proteins drive translocation renal cell carcinoma (tRCC) are poorly characterised. Here, we integrated loss and gain of function experiments with multi-omics analyses in tRCC cell lines and patient tumors. High nuclear accumulation of NONO-TFE3 or PRCC-TFE3 fusion proteins promotes their broad binding across the genome at H3K27ac-marked active chromatin, engaging a core set of M/E-box-containing regulatory elements to activate specific gene expression programs as well as promiscuous binding to active promoters to stimulate mRNA synthesis. Within the core program, TFE3 fusions directly regulate genes involved in ferroptosis resistance and oxidative phosphorylation metabolism (OxPhos) increasing functional OxPhos levels. Consequently, human tRCC tumors display high OxPhos scores that persist during their epithelial to mesenchymal transition (EMT). We further show that tRCC tumour aggressiveness is related to their EMT and their associated enrichment in myofibroblast cancer-associated fibroblasts (myCAFs) that are both hallmarks of poor prognostic outcomes. We define tRCC as a novel metabolic subtype of renal cancer and provide unique insights into how broad genomic binding of TFE3 fusion proteins regulates OxPhos and ferroptosis resistance and more generally stimulates RNA synthesis.

**Synopsis:** Defining the gene expression programs regulated by TFE3 fusion proteins in translocation renal cell carcinoma.

TFE3 fusion proteins promote expression of oxidative metabolism genes and oxidative metabolism in tRCC.
TFE3 fusion proteins regulate glutathione metabolism and ferroptosis resistance in tRCC.
TFE3 fusion proteins bind broadly at active promoters and stimulate RNA synthesis in tRCC.
Epithelial-to-mesenchymal transition in tRCC is accompanied by enrichment in myofibroblastic cancer-associated-fibroblasts and poor patient outcome.

The paper explained.

**Problem.:** Translocation renal cell carcinoma (tRCC) is a rare subtype of kidney cancer characterised by genetic translocation events frequently involving transcription factor TFE3 or more rarely TFEB. While the resulting fusion proteins are considered as the oncogenic drivers, their mechanism of action remains poorly understood.

**Results.:** By integrative multi-omics analyses in tRCC cell lines and patient tumors together with loss and gain of function experiments, we found broad binding of TFE3-fusion proteins at active promoters and identified a core set of target genes involved in multiple pathways, including oxidative metabolism (OxPhos) and ferroptosis. Consequently, tRCC cell lines displayed higher functional OxPhos levels and patient tumours displayed elevated OxPhos scores and ferroptosis resistance gene expression. Analyses of tRCC patient transcriptome data further revealed that mesenchymal tRCC tumours are enriched in myofibroblastic cancer associated fibroblasts that are hallmarks of poor prognostic outcome.

**Impact:** This study advances understanding of the molecular mechanisms underlying oncogenic transformation by TFE3 fusion proteins by defining a core program of gene expression and key features of tumour cells and their microenvironment that negatively impact patient outcome. Our integrative multi-omics and functional analyses reveal how extensive genomic binding of TFE3 fusion proteins drives high levels of oxidative metabolism, ferroptosis resistance and general RNA synthesis.
