## Appendix dataset 5 for "TFE3 fusion proteins drive oxidative metabolism, ferroptosis resistance and general RNA synthesis in translocation renal cell carcinoma"

### Sheet: TFE3 tRCC cohort
ID	Histology	SampleGroup	SampleType	FusionPartner	Sex	Age	T.Stage	N.Stage	M.Stage	AJCC.Stage	PatientStatus	OS	OS.Status
K345601A	tRCC	tRCC.C1	Primary	SFPQ	Male	48	T2	N0	M0	II	Alive	38.1	0
K588201A	tRCC	tRCC.C1	Primary	PRCC	Male	54	T3	N0	M0	III	Deceased	21.93	1
K613101A	tRCC	tRCC.C1	Primary	RBM10	Male	31	T3	N0	MX	III	Alive	80.97	0
K705001A	tRCC	tRCC.C1	Primary	PRCC	Female	53	T1	N0	M0	I	Alive	62.13	0
NT003T	tRCC	tRCC.C1	Primary	PRCC	Female	24	T1	N0	M0	I	Alive	100	0
NT006T	tRCC	tRCC.C1	Primary	PRCC	Female	30	T1	N0	M0	I	Alive	88	0
NT015T	tRCC	tRCC.C1	Primary	MED15	Female	34	T2	N0	M0	II	Alive	48	0
PEDr_3T	tRCC	tRCC.C1	Primary	PRCC	Female	10	T2	N0	M0	II	Deceased	51	1
RCC031T	tRCC	tRCC.C1	Primary	PRCC	Male	12	T4	N0	M0	IV	Alive	91.87	0
RCC032T	tRCC	tRCC.C1	Primary	PRCC	Female	9	T2	N0	M0	II	Alive	63.5	0
RCC033T	tRCC	tRCC.C1	Primary	PRCC	Female	9	T3	N2	M1	IV	Alive	93.5	0
TRCCr_7T	tRCC	tRCC.C1	Primary	RBM10	Male	33	T1	N0	M0	I	Alive	96	0
K475601A	tRCC	tRCC.C2	Primary	SFPQ	Female	62	T1	N0	M0	I	Alive	12.47	0
K554601A	tRCC	tRCC.C2	Primary	SFPQ	Female	38	T1	N0	M0	I	Alive	16.83	0
K568101A	tRCC	tRCC.C2	Primary	KHSRP	Female	44	T3	Nx	M1	IV	Deceased	18.4	1
KA7SO01A	tRCC	tRCC.C2	Primary	SFPQ	Male	64	T1	NX	M0	I	Alive	41.9	0
NT008T	tRCC	tRCC.C2	Primary	SFPQ	Female	45	T1	N0	M0	I	Alive	72	0
NT010T	tRCC	tRCC.C2	Primary	SFPQ	Female	27	T2	N0	M0	II	Alive	66	0
NT013T	tRCC	tRCC.C2	Primary	SFPQ	Male	47	T1	N0	M0	I	Alive	37	0
RCC025T	tRCC	tRCC.C2	Primary	NONO	Female	17	T1	N0	M0	I	Alive	35.07	0
RCC035T	tRCC	tRCC.C2	Primary	SFPQ	Female	33	T1	N0	M0	I	Alive	48	0
TRCCr_32T	tRCC	tRCC.C2	Primary	PRCC	Female	38	T3	Nx	M0	III	Deceased	21.8	1
tRCCr_MD1T	tRCC	tRCC.C2	Primary	NONO	Female	50	T3	N1	M0	III	Deceased	36.4	1
K475801A	tRCC	tRCC.C3	Primary	SFPQ	Male	40	T1	NX	M0	I	Alive	73.6	0
K570501A	tRCC	tRCC.C3	Primary	SFPQ	Female	65	T1	N0	M0	I	Alive	151.23	0
K588701A	tRCC	tRCC.C3	Primary	PRCC	Male	54	T3	N0	M0	III	Alive	25.7	0
K750101A	tRCC	tRCC.C3	Primary	SFPQ	Female	55	T3	N1	MX	III	Deceased	20.8	1
K853701A	tRCC	tRCC.C3	Primary	DVL2	Female	37	T3	N1	M0	III	Deceased	10.7	1
NT002T	tRCC	tRCC.C3	Primary	PRCC	Female	30	T1	N0	M0	I	Alive	100	0
NT004T	tRCC	tRCC.C3	Primary	SFPQ	Male	16	T1	N0	M0	I	Alive	84	0
NT005T	tRCC	tRCC.C3	Primary	PRCC	Male	22	T3	N2	M1	IV	Deceased	55	1
NT014T	tRCC	tRCC.C3	Primary	ASPSCR1	Female	15	T2	N2	M1	IV	Deceased	46	1
RCC001T	tRCC	tRCC.C3	Primary	LUC7L3	Female	20	T4	N2	M1	IV	Deceased	12.7	1
RCC034T	tRCC	tRCC.C3	Primary	ASPSCR1	Male	29	T3	N1	M0	III	Deceased	32	1
TRCCr_12T	tRCC	tRCC.C3	Primary	GTF2H3	Male	36	T3	N0	M0	III	Deceased	23.03	1
TRCCr_33T1	tRCC	tRCC.C3	Metastasis	ASPSCR1	Female	3	T2	N0	M2	IV	Deceased	231.17	1
TRCCr_4T	tRCC	tRCC.C3	Primary	ASPSCR1	Female	33	T1	N1	M0	III	Alive	10.4	0
tRCCr_MD2T	tRCC	tRCC.C3	Primary	ASPSCR1	Female	50	T3	N1	M1	IV	Deceased	8.33	1

### Sheet: TCGA KIRC cohort
Gene.ID	Histology	SampleGroup	SampleType	Fusion_Status	Sex	Age	T.Stage	N.Stage	M.Stage	AJCC.Stage	PatientStatus	OS.status
KIRC.3427.01A	ccRCC	ccRCC.epi	PrimaryTumor	No	Male	65	T1a	N0	M0	Stage I	Alive	0
KIRC.3451.01A	ccRCC	ccRCC.epi	PrimaryTumor	No	Male	48	T2	N0	M0	Stage II	Alive	0
KIRC.A5PC.01A	ccRCC	ccRCC.epi	PrimaryTumor	No	Female	54	T1b	N0	M1	Stage IV	Dead	1
KIRC.5702.01A	ccRCC	ccRCC.epi	PrimaryTumor	No	Male	71	T1b	N0	M0	Stage I	Alive	0
KIRC.5835.01A	ccRCC	ccRCC.epi	PrimaryTumor	No	Female	64	T1	N0	M0	Stage I	Alive	0
KIRC.5678.01A	ccRCC	ccRCC.epi	PrimaryTumor	No	Male	62	T2b	N0	M1	Stage IV	Dead	1
KIRC.3458.01A	ccRCC	ccRCC.epi	PrimaryTumor	No	Male	48	T1b	NX	M0	Stage I	Alive	0
KIRC.4151.01A	ccRCC	ccRCC.epi	PrimaryTumor	No	Female	51	T3a	N0	M0	Stage III	Alive	0
KIRC.4859.01A	ccRCC	ccRCC.epi	PrimaryTumor	No	Female	59	T1	N0	M0	Stage I	Alive	0
KIRC.5639.01A	ccRCC	ccRCC.epi	PrimaryTumor	No	Male	46	T3	NX	M1	Stage IV	Alive	0
KIRC.3429.01A	ccRCC	ccRCC.epi	PrimaryTumor	No	Female	54	T2	N0	M0	Stage II	Alive	0
KIRC.3363.01A	ccRCC	ccRCC.epi	PrimaryTumor	No	Male	50	T2	N0	M0	Stage II	Alive	0
KIRC.5675.01A	ccRCC	ccRCC.epi	PrimaryTumor	No	Male	70	T2a	NX	M0	Stage II	Alive	0
KIRC.4098.01A	ccRCC	ccRCC.epi	PrimaryTumor	No	Female	72	T1b	NX	M0	Stage I	Dead	1
KIRC.4644.01A	ccRCC	ccRCC.epi	PrimaryTumor	No	Female	48	T3a	N0	M1	Stage IV	Dead	1
KIRC.4887.01A	ccRCC	ccRCC.epi	PrimaryTumor	No	Male	48	T3a	NX	M1	Stage IV	Dead	1
KIRC.5699.01A	ccRCC	ccRCC.epi	PrimaryTumor	No	Male	53	T1	N0	M0	Stage I	Alive	0
KIRC.3924.01A	ccRCC	ccRCC.epi	PrimaryTumor	No	Male	73	T1b	NX	M0	Stage I	Alive	0
KIRC.5107.01A	ccRCC	ccRCC.epi	PrimaryTumor	No	Female	65	T2	N0	M1	Stage IV	Dead	1
KIRC.4864.01A	ccRCC	ccRCC.epi	PrimaryTumor	No	Male	86	T2	N0	M0	Stage II	Dead	1
KIRC.4962.01A	ccRCC	ccRCC.int	PrimaryTumor	No	Male	58	T2	NX	M0	Stage II	Alive	0
KIRC.4994.01A	ccRCC	ccRCC.int	PrimaryTumor	No	Male	54	T1a	NX	M0	Stage I	Alive	0
KIRC.5466.01A	ccRCC	ccRCC.int	PrimaryTumor	No	Male	67	T3a	NX	M0	Stage III	Alive	0
KIRC.5566.01A	ccRCC	ccRCC.int	PrimaryTumor	No	Female	67	T1a	NX	M0	Stage I	Alive	0
KIRC.4797.01A	ccRCC	ccRCC.int	PrimaryTumor	No	Male	34	T3b	N0	M0	Stage III	Alive	0
KIRC.5694.01A	ccRCC	ccRCC.int	PrimaryTumor	No	Male	71	T3a	N0	M0	Stage III	Dead	1
KIRC.5697.01A	ccRCC	ccRCC.int	PrimaryTumor	No	Male	50	T1a	N0	M0	Stage I	Alive	0
KIRC.3434.01A	ccRCC	ccRCC.int	PrimaryTumor	No	Male	72	T1b	NX	M0	Stage I	Alive	0
KIRC.4814.01A	ccRCC	ccRCC.int	PrimaryTumor	No	Male	58	T4	N0	M1	Stage IV	Dead	1
KIRC.4844.01A	ccRCC	ccRCC.int	PrimaryTumor	No	Male	60	T3a	NX	M1	Stage IV	Dead	1
KIRC.5402.01A	ccRCC	ccRCC.int	PrimaryTumor	No	Male	64	T4	NX	M0	Stage IV	Alive	0
KIRC.5461.01A	ccRCC	ccRCC.int	PrimaryTumor	No	Male	52	T1b	NX	M1	Stage IV	Dead	1
KIRC.5836.01A	ccRCC	ccRCC.int	PrimaryTumor	No	Female	61	T1b	N0	M0	Stage I	Alive	0
KIRC.4993.01A	ccRCC	ccRCC.int	PrimaryTumor	No	Male	58	T1a	NX	M0	Stage I	Alive	0
KIRC.4768.01A	ccRCC	ccRCC.int	PrimaryTumor	No	Female	72	T1a	N0	M0	Stage I	Alive	0
KIRC.4765.01A	ccRCC	ccRCC.int	PrimaryTumor	No	Male	43	T1a	NX	M0	Stage I	Alive	0
KIRC.5194.01A	ccRCC	ccRCC.int	PrimaryTumor	No	Male	39	T1a	NX	M0	Stage I	Alive	0
KIRC.5007.01A	ccRCC	ccRCC.int	PrimaryTumor	No	Male	45	T2	N0	M0	Stage II	Alive	0
KIRC.5690.01A	ccRCC	ccRCC.int	PrimaryTumor	No	Female	53	T1b	NX	M0	Stage I	Alive	0
KIRC.6093.01A	ccRCC	ccRCC.int	PrimaryTumor	No	Male	73	T1a	NX	M0	Stage I	Alive	0
KIRC.4771.01A	ccRCC	ccRCC.int	PrimaryTumor	No	Male	62	T3a	N0	M1	Stage IV	Dead	1
KIRC.5096.01A	ccRCC	ccRCC.mes	PrimaryTumor	No	Female	72	T3a	N1	M0	Stage III	Dead	1
KIRC.4699.01A	ccRCC	ccRCC.mes	PrimaryTumor	No	Male	74	T4	N0	M1	Stage IV	Dead	1
KIRC.4985.01A	ccRCC	ccRCC.mes	PrimaryTumor	No	Male	72	T3a	N0	M0	Stage III	Dead	1
KIRC.4760.01A	ccRCC	ccRCC.mes	PrimaryTumor	No	Male	69	T1a	NX	M0	Stage I	Alive	0
KIRC.4770.01A	ccRCC	ccRCC.mes	PrimaryTumor	No	Female	73	T4	N0	M0	Stage IV	Dead	1
KIRC.5567.01A	ccRCC	ccRCC.mes	PrimaryTumor	No	Female	40	T1a	NX	M0	Stage I	Alive	0
KIRC.4696.01A	ccRCC	ccRCC.mes	PrimaryTumor	No	Male	58	T3a	N0	M0	Stage III	Dead	1
KIRC.4769.01A	ccRCC	ccRCC.mes	PrimaryTumor	No	Male	63	T1a	NX	M0	Stage I	Alive	0
KIRC.4784.01A	ccRCC	ccRCC.mes	PrimaryTumor	No	Female	67	T1a	NX	M0	Stage I	Alive	0
KIRC.4620.01A	ccRCC	ccRCC.mes	PrimaryTumor	No	Female	70	T3a	N0	M0	Stage III	Alive	0
KIRC.4352.01A	ccRCC	ccRCC.mes	PrimaryTumor	No	Female	74	T3b	N0	M1	Stage IV	Dead	1
KIRC.5162.01A	ccRCC	ccRCC.mes	PrimaryTumor	No	Male	62	T2a	NX	M0	Stage II	Alive	0
KIRC.4795.01A	ccRCC	ccRCC.mes	PrimaryTumor	No	Female	74	T1a	N0	M0	Stage I	Alive	0
KIRC.5378.01A	ccRCC	ccRCC.mes	PrimaryTumor	No	Male	62	T1	N0	M0	Stage I	Alive	0
KIRC.5080.01A	ccRCC	ccRCC.mes	PrimaryTumor	No	Male	63	T3a	N0	M1	Stage IV	Dead	1
KIRC.4688.01A	ccRCC	ccRCC.mes	PrimaryTumor	No	Male	46	T4	N0	M1	Stage IV	Dead	1
KIRC.4858.01A	ccRCC	ccRCC.mes	PrimaryTumor	No	Male	39	T2	NX	M0	Stage II	Alive	0
KIRC.5636.01A	ccRCC	ccRCC.mes	PrimaryTumor	No	Male	79	T1a	NX	M0	Stage I	Alive	0
KIRC.4354.01A	ccRCC	ccRCC.mes	PrimaryTumor	No	Male	40	T4	N1	M1	Stage IV	Dead	1
KIRC.4703.01A	ccRCC	ccRCC.mes	PrimaryTumor	No	Male	51	T3a	N0	M1	Stage IV	Dead	1
KIRC.3387.11A	NAT	NAT	Norm	No	Not Avail	Not Avail	Not Avail	Not Avail	Not Avail	Not Avail	Not Avail
KIRC.4619.11A	NAT	NAT	Norm	No	Not Avail	Not Avail	Not Avail	Not Avail	Not Avail	Not Avail	Not Avail
KIRC.3358.11A	NAT	NAT	Norm	No	Not Avail	Not Avail	Not Avail	Not Avail	Not Avail	Not Avail	Not Avail
KIRC.4864.11A	NAT	NAT	Norm	No	Not Avail	Not Avail	Not Avail	Not Avail	Not Avail	Not Avail	Not Avail
KIRC.5451.11A	NAT	NAT	Norm	No	Not Avail	Not Avail	Not Avail	Not Avail	Not Avail	Not Avail	Not Avail
KIRC.5455.11A	NAT	NAT	Norm	No	Not Avail	Not Avail	Not Avail	Not Avail	Not Avail	Not Avail	Not Avail
KIRC.5456.11A	NAT	NAT	Norm	No	Not Avail	Not Avail	Not Avail	Not Avail	Not Avail	Not Avail	Not Avail
KIRC.4622.11A	NAT	NAT	Norm	No	Not Avail	Not Avail	Not Avail	Not Avail	Not Avail	Not Avail	Not Avail
KIRC.5457.11A	NAT	NAT	Norm	No	Not Avail	Not Avail	Not Avail	Not Avail	Not Avail	Not Avail	Not Avail
KIRC.5458.11A	NAT	NAT	Norm	No	Not Avail	Not Avail	Not Avail	Not Avail	Not Avail	Not Avail	Not Avail
KIRC.4712.11A	NAT	NAT	Norm	No	Not Avail	Not Avail	Not Avail	Not Avail	Not Avail	Not Avail	Not Avail
KIRC.4700.11A	NAT	NAT	Norm	No	Not Avail	Not Avail	Not Avail	Not Avail	Not Avail	Not Avail	Not Avail
KIRC.5452.11A	NAT	NAT	Norm	No	Not Avail	Not Avail	Not Avail	Not Avail	Not Avail	Not Avail	Not Avail
KIRC.5453.11A	NAT	NAT	Norm	No	Not Avail	Not Avail	Not Avail	Not Avail	Not Avail	Not Avail	Not Avail
KIRC.5454.11A	NAT	NAT	Norm	No	Not Avail	Not Avail	Not Avail	Not Avail	Not Avail	Not Avail	Not Avail
KIRC.4863.11A	NAT	NAT	Norm	No	Not Avail	Not Avail	Not Avail	Not Avail	Not Avail	Not Avail	Not Avail
KIRC.4865.11A	NAT	NAT	Norm	No	Not Avail	Not Avail	Not Avail	Not Avail	Not Avail	Not Avail	Not Avail
KIRC.4620.11A	NAT	NAT	Norm	No	Not Avail	Not Avail	Not Avail	Not Avail	Not Avail	Not Avail	Not Avail
